# RNAlign2D – a rapid method for combined RNA structure and sequence-based alignment using a pseudo-amino acid substitution matrix

**DOI:** 10.1101/2020.08.03.233825

**Authors:** Tomasz Woźniak, Małgorzata Sajek, Jadwiga Jaruzelska, Marcin Piotr Sajek

**Affiliations:** Institute of Human Genetics, Polish Academy of Sciences, Strzeszyńska 32, 60-479 Poznań, Poland; Department of Human Molecular Genetics, Institute of Molecular Biology and Biotechnology, Faculty of Biology, Adam Mickiewicz University, Uniwersytetu Poznańskiego 6, 61-614 Poznań, Poland; RNA Bioscience Initiative, University of Colorado School of Medicine, Aurora, Colorado 80045, USA

**Keywords:** RNA, RNA 2D structure, RNA alignment, structure alignment, RNA secondary structure alignment

## Abstract

**Background:** The functions of RNA molecules are mainly determined by their secondary structures. These functions can also be predicted using bioinformatic tools that enable the alignment of multiple RNAs to determine functional domains and/or classify RNA molecules into RNA families. However, the existing multiple RNA alignment tools, which use structural information, are slow in aligning long molecules and/or a large number of molecules. Therefore, a more rapid tool for multiple RNA alignment may improve the classification of known RNAs and help to reveal the functions of newly discovered RNAs.

**Results:** Here, we introduce an extremely fast Python-based tool called RNAlign2D. It converts RNA sequences to pseudo-amino acid sequences, which incorporate structural information, and uses a customizable scoring matrix to align these RNA molecules via the multiple protein sequence alignment tool MUSCLE.

**Conclusions:** RNAlign2D produces accurate RNA alignments in a very short time. The pseudo-amino acid substitution matrix approach utilized in RNAlign2D is applicable for virtually all protein aligners.
