## Supplementary Table 1 for "RNAlign2D – a rapid method for combined RNA structure and sequence-based alignment using a pseudo-amino acid substitution matrix"

### Sheet: Sheet1
software	CARNA				LocARNA				MAFFT				RNAlign2D				STRAL				TurboFoldII
dataset	mean SPS	stdev	mean PPV	stdev	mean SPS	stdev	mean PPV	stdev	mean SPS	stdev	mean PPV	stdev	mean SPS	stdev	mean PPV	stdev	mean SPS	stdev	mean PPV	stdev	mean SPS	stdev	mean PPV	stdev
BraliBase2.1 k2	0.9	0.13	0.91	0.13	0.9	0.13	0.91	0.13	0.86	0.163	0.88	0.15	0.91	0.1	0.91	0.1	0.84	0.2	0.84	0.2	0.88	0.15	0.88	0.15
BraliBase2.1 k3	0.9	0.11	0.87	0.15	0.91	0.11	0.86	0.15	0.87	0.133	0.83	0.165	0.91	0.08	0.88 (0.87)	0.12 (0.11)	0.85	0.155	0.78	0.215	0.88	0.119	0.83	0.17
BraliBase2.1 k5	0.91	0.09	0.83	0.16	0.91	0.09	0.82	0.16	0.88	0.112	0.8	0.17	0.92	0.07	0.84	0.13	0.86	0.134	0.73	0.229	0.89	0.101	0.8	0.17
BraliBase2.1 k10	0.92	0.07	0.77	0.19	0.92	0.07	0.77	0.18	0.89	0.095	0.74	0.19	0.93	0.06 (0.05)	0.78	0.17	0.86	0.125	0.63	0.27	0.9	0.083	0.74	0.19
BraliBase2.1 k15	0.92	0.08	0.73	0.21	0.92	0.08	0.71	0.22	0.89	0.137	0.67	0.225	0.93	0.05	0.74	0.19	0.86	0.154	0.57	0.289	0.89	0.129	0.7	0.213
RNAStralign 16S rRNA 5	0.95	0.1	0.9	0.22	0.95	0.1	0.89	0.23	0.95	0.037	0.89	0.077	0.97	0.04	0.92	0.08	NA	NA	NA	NA	0.97	0.017	0.94	0.038
RNAStralign 16S rRNA 10	0.94	0.08	0.8	0.28	0.92	0.09	0.74	0.31	0.94	0.099	0.82	0.118	0.97	0.07	0.88	0.1	NA	NA	NA	NA	0.96	0.098	0.9	0.099
RNAStralign 16S rRNA 20	0.92	0.07	0.56	0.35	0.9	0.08	0.5	0.35	0.95	0.069	0.75	0.082	0.97	0.07	0.8	0.09	NA	NA	NA	NA	0.98	0.08	0.86	0.067
RNAStralign RNaseP 5	0.72	0.1	0.51	0.18	0.7	0.12	0.47	0.2	0.69	0.094	0.46	0.149	0.76	0.06	0.61	0.11	0.56	0.146	0.32	0.194	0.76	0.067	0.56	0.124
RNAStralign RNaseP 10	0.7	0.09	0.32	0.17	0.68	0.09	0.3	0.17	0.7	0.054	0.33	0.127	0.76	0.05	0.48	0.12	0.52	0.084	0.019	0.056	0.76	0.043	0.43	0.12
RNAStralign RNaseP 20	0.68	0.07	0.18	0.13	0.65	0.07	0.16	0.14	0.71	0.036	0.23	0.101	0.75	0.03	0.37	0.13	0.48	0.078	0.04	0.06	0.77	0.029	0.31	0.113
RNAStralign SRP 5	0.52	0.07	0.3	0.09	0.54	0.06	0.32	0.08	0.44	0.069	0.2	0.066	0.44	0.06	0.2	0.05	0.39	0.079	0.16	0.085	0.46	0.059	0.25	0.061
RNAStralign SRP 10	0.52	0.05	0.22	0.07	0.54	0.04	0.24	0.07	0.46	0.043	0.15	0.047	0.44	0.04	0.15	0.03	0.38	0.058	0.07	0.067	0.48	0.034	0.19	0.045
RNAStralign SRP 20	0.54	0.03	0.17	0.06	0.54	0.03	0.2	0.05	0.49	0.027	0.12	0.035	0.45	0.02	0.12	0.02	0.38	0.047	0.02	0.043	0.51	0.022	0.17	0.032
RNAStralign telomerase 5	0.58	0.09	0.35	0.1	0.53	0.1	0.3	0.09	0.57	0.085	0.35	0.082	0.65	0.07	0.44	0.08	0.47	0.097	0.25	0.072	0.61	0.084	0.39	0.085
RNAStralign telomerase 10	0.57	0.07	0.28	0.04	0.53	0.07	0.23	0.04	0.58	0.053	0.28	0.039	0.65	0.04	0.35	0.04	0.45	0.062	0.17	0.047	0.61	0.05	0.31	0.034
RNAStralign telomerase 20	0.57	0.04	0.24	0.03	0.52	0.04	0.2	0.02	0.59	0.029	0.25	0.023	0.65	0.03	0.3	0.03	0.43	0.036	0.1	0.053	0.62	0.029	0.28	0.024
