## Supplementary Table 2 for "RNAlign2D – a rapid method for combined RNA structure and sequence-based alignment using a pseudo-amino acid substitution matrix"

### Sheet: Sheet1
	time [s]
dataset/software	CARNA	LocARNA	MAFFT	RNAlign2D	STRAL	TurboFoldII
16Salphaproteobacteria_5_1	60	143	41	<1	NA	2135
16Salphaproteobacteria_5_2	33	153	53	1	NA	1254
16Salphaproteobacteria_5_3	46	170	69	1	NA	1511
16Salphaproteobacteria_5_4	31	215	55	1	NA	1603
16Salphaproteobacteria_5_5	33	188	30	<1	NA	2132
16Salphaproteobacteria_5_6	907	109	52	1	NA	1651
16Salphaproteobacteria_5_7	23	168	63	1	NA	1410
16Salphaproteobacteria_5_8	91	198	67	<1	NA	1418
16Salphaproteobacteria_5_9	43	204	56	1	NA	1781
16Salphaproteobacteria_5_10	34	194	44	1	NA	1602
16Salphaproteobacteria_10_1	76	671	110	1	NA	4521
16Salphaproteobacteria_10_2	162	645	121	2	NA	3138
16Salphaproteobacteria_10_3	323	766	128	1	NA	2828
16Salphaproteobacteria_10_4	322	806	111	2	NA	5632
16Salphaproteobacteria_10_5	72	691	111	2	NA	3703
16Salphaproteobacteria_10_6	821	677	109	1	NA	3370
16Salphaproteobacteria_10_7	118	710	88	2	NA	6109
16Salphaproteobacteria_10_8	558	579	110	1	NA	4361
16Salphaproteobacteria_10_9	181	654	124	2	NA	4374
16Salphaproteobacteria_10_10	150	759	102	1	NA	3365
16Salphaproteobacteria_20_1	1135	2487	228	4	NA	14229
16Salphaproteobacteria_20_2	1070	2193	208	3	NA	21967
16Salphaproteobacteria_20_3	5245	2333	220	3	NA	10527
16Salphaproteobacteria_20_4	1415	2448	212	3	NA	14726
16Salphaproteobacteria_20_5	2925	2407	216	3	NA	15529
16Salphaproteobacteria_20_6	2099	2422	179	3	NA	27252
16Salphaproteobacteria_20_7	6710	2105	181	4	NA	22712
16Salphaproteobacteria_20_8	2935	2070	269	3	NA	9317
16Salphaproteobacteria_20_9	857	2905	284	3	NA	9174
16Salphaproteobacteria_20_10	1074	3061	196	4	NA	13822
RnasePa_bacterial_5_1	7	5	1	<1	<1	24
RnasePa_bacterial_5_2	322	8	2	1	<1	49
RnasePa_bacterial_5_3	5	6	2	<1	1	48
RnasePa_bacterial_5_4	4	7	2	<1	<1	50
RnasePa_bacterial_5_5	6	8	2	<1	<1	34
RnasePa_bacterial_5_6	250	7	2	1	1	59
RnasePa_bacterial_5_7	3	12	1	<1	<1	46
RnasePa_bacterial_5_8	9	5	2	<1	1	63
RnasePa_bacterial_5_9	3	9	1	<1	<1	29
RnasePa_bacterial_5_10	36	6	2	1	<1	47
RnasePa_bacterial_10_1	477	31	4	<1	<1	135
RnasePa_bacterial_10_2	279	29	3	<1	3	110
RnasePa_bacterial_10_3	296	24	4	1	1	147
RnasePa_bacterial_10_4	521	30	4	<1	3	169
RnasePa_bacterial_10_5	785	31	5	1	3	232
RnasePa_bacterial_10_6	988	36	4	<1	2	191
RnasePa_bacterial_10_7	815	32	5	1	2	292
RnasePa_bacterial_10_8	17	40	3	<1	2	131
RnasePa_bacterial_10_9	765	27	4	1	2	161
RnasePa_bacterial_10_10	67	30	4	<1	2	129
RNasePa_bacterial_20_1	1516	114	9	1	10	653
RNasePa_bacterial_20_2	3857	129	10	1	11	823
RNasePa_bacterial_20_3	2427	134	9	1	9	540
RNasePa_bacterial_20_4	2988	118	10	1	8	627
RNasePa_bacterial_20_5	1177	127	9	1	5	615
RNasePa_bacterial_20_6	1438	95	9	1	8	602
RNasePa_bacterial_20_7	1341	116	9	<1	8	644
RNasePa_bacterial_20_8	2368	123	9	1	7	599
RNasePa_bacterial_20_9	1041	123	9	<1	6	613
RNasePa_bacterial_20_10	2328	116	10	1	7	752
SRPprotozoan_5_1	1000	10	3	<1	<1	44
SRPprotozoan_5_2	2653	9	3	<1	<1	45
SRPprotozoan_5_3	1875	10	3	1	<1	46
SRPprotozoan_5_4	2466	10	1	<1	<1	43
SRPprotozoan_5_5	1850	11	1	<1	<1	55
SRPprotozoan_5_6	2049	11	2	<1	<1	44
SRPprotozoan_5_7	1438	13	1	1	<1	48
SRPprotozoan_5_8	1491	9	1	<1	<1	39
SRPprotozoan_5_9	1864	10	1	<1	<1	41
SRPprotozoan_5_10	2102	11	1	<1	<1	47
SRPprotozoan_10_1	7599	38	3	<1	<1	171
SRPprotozoan_10_2	7387	37	3	1	<1	134
SRPprotozoan_10_3	8827	40	3	<1	<1	128
SRPprotozoan_10_4	6202	38	3	<1	<1	148
SRPprotozoan_10_5	8828	42	3	1	<1	144
SRPprotozoan_10_6	8881	39	3	<1	<1	163
SRPprotozoan_10_7	5446	40	3	<1	<1	134
SRPprotozoan_10_8	6886	35	3	1	<1	166
SRPprotozoan_10_9	6505	37	3	<1	<1	147
SRPprotozoan_10_10	7972	37	3	<1	<1	142
SRPprotozoan_20_1	23351	142	7	1	8	668
SRPprotozoan_20_2	28418	154	7	<1	5	626
SRPprotozoan_20_3	26215	149	7	1	4	651
SRPprotozoan_20_4	34198	149	7	<1	3	601
SRPprotozoan_20_5	28620	160	7	1	3	668
SRPprotozoan_20_6	29103	145	7	1	3	626
SRPprotozoan_20_7	24215	154	7	<1	2	601
SRPprotozoan_20_8	27983	148	7	1	2	628
SRPprotozoan_20_9	25928	150	7	<1	2	624
SRPprotozoan_20_10	30327	154	7	1	2	630
telomerase_5_1	754	20	4	<1	<1	99
telomerase_5_2	1310	19	4	<1	<1	138
telomerase_5_3	1073	21	5	1	<1	82
telomerase_5_4	1038	18	4	<1	<1	104
telomerase_5_5	636	21	4	<1	<1	117
telomerase_5_6	551	20	4	<1	<1	88
telomerase_5_7	19	18	4	1	<1	112
telomerase_5_8	311	18	3	<1	<1	74
telomerase_5_9	638	17	4	<1	<1	94
telomerase_5_10	119	18	4	1	<1	135
telomerase_10_1	2762	79	9	1	2	404
telomerase_10_2	2565	74	8	1	2	378
telomerase_10_3	3693	78	8	<1	2	277
telomerase_10_4	1306	71	8	<1	2	418
telomerase_10_5	4000	76	8	1	2	371
telomerase_10_6	1485	75	9	<1	2	349
telomerase_10_7	1393	78	8	1	2	378
telomerase_10_8	1600	78	8	<1	2	249
telomerase_10_9	2448	76	9	1	2	394
telomerase_10_10	3238	78	8	<1	2	400
telomerase_20_1	12516	295	19	1	20	1310
telomerase_20_2	7642	311	19	1	13	1426
telomerase_20_3	9372	300	20	1	7	1436
telomerase_20_4	11416	315	19	1	8	1310
telomerase_20_5	11043	296	19	1	8	1403
telomerase_20_6	11978	299	19	1	6	1133
telomerase_20_7	10734	290	19	1	6	1210
telomerase_20_8	11675	292	19	1	7	1439
telomerase_20_9	9354	314	19	1	7	1296
telomerase_20_10	11801	301	19	2	6	1248
